# Uncovering mechanisms of global ocean change effects on the Dungeness crab (*Cancer magister*) through metabolomics analysis

**DOI:** 10.1101/574798

**Authors:** Shelly A. Trigg, Paul McElhany, Michael Maher, Danielle Perez, D. Shallin Busch, Krista M. Nichols

**Affiliations:** Division of Biological Sciences, Cell and Developmental Biology Section, University of California San Diego, La Jolla, California, USA; Genomic Analysis Laboratory, The Salk Institute for Biological Studies, La Jolla, California, USA; Conservation Biology Division, Northwest Fisheries Science Center, National Marine Fisheries Service, National Oceanic and Atmospheric Administration, Seattle, Washington, USA; Ocean Acidification Program, Office of Oceanic and Atmospheric Research and Northwest Fisheries Science Center, National Marine Fisheries Service, National Oceanic and Atmospheric Administration, Seattle, Washington, USA; Present address: School of Aquatic and Fishery Sciences, University of Washington, Seattle, Washington, USA

## Abstract

The Dungeness crab is an economically and ecologically important species distributed along the North American Pacific coast. To predict how Dungeness crab may physiologically respond to future global ocean change on a molecular level, we performed untargeted metabolomic approaches on individual Dungeness crab juveniles reared in treatments that mimicked current and projected future pH and dissolved oxygen conditions. We found 94 metabolites and 127 lipids responded in a condition-specific manner, with a greater number of known compounds more strongly responding to low oxygen than low pH exposure. Pathway analysis of these compounds revealed that juveniles may respond to low oxygen through evolutionarily conserved processes including downregulating glutathione biosynthesis and upregulating glycogen storage, and may respond to low pH by increasing ATP production. Most interestingly, we found that the response of juveniles to combined low pH and low oxygen exposure was most similar to the low oxygen exposure response, indicating low oxygen may drive the physiology of juvenile crabs more than pH. Our study elucidates metabolic dynamics that expand our overall understanding of how the species might respond to future ocean conditions and provides a comprehensive dataset that could be used in future ocean acidification response studies.
