## Supplementary Table 2 for "Uncovering mechanisms of global ocean change effects on the Dungeness crab (*Cancer magister*) through metabolomics analysis"

### Sheet: Sheet1
Supplementary Table 2. Experimental details for the 60 juvenile crabs from which metabolomes and lipidomes were generated. Columns 'MOATS' and 'JAR' refer to the OA treatment system and system position that a crab was held. 'StartDate', 'freezeDate', and 'TreatmentDuration' refer to time the crab was held on the treatment system. 'pH_Treatment', 'DO_Treatment', and Treatment describe the OA treat…
Sample_Number	MOATS	JAR	startDate	freezeDate	TreatmentDuration (days)	pH_Treatment	DO_Treatment	Treatment	Mass (mg)
1	M5	B2	2016-06-08	2016-07-08	30	7.85	8.9	AmbpH_AmbDO	66.33
2	M11	C2	2016-06-08	2016-07-08	30	7.85	3	AmbpH_LowDO	66.82
3	M3	A7	2016-06-08	2016-07-08	30	7.45	8.9	LowpH_AmbDO	74.06
4	M2	B6	2016-06-08	2016-07-08	30	7.45	8.9	LowpH_AmbDO	73.66
5	M2	B3	2016-06-08	2016-07-08	30	7.45	8.9	LowpH_AmbDO	74.06
6	M2	C1	2016-06-08	2016-07-08	30	7.45	8.9	LowpH_AmbDO	69.17
7	M6	A6	2016-06-08	2016-07-08	30	7.45	3	LowpH_LowDO	85.87
8	M8	B2	2016-06-08	2016-07-09	31	7.85	8.9	AmbpH_AmbDO	73.38
9	M4	B1	2016-06-08	2016-07-09	31	7.85	3	AmbpH_LowDO	71.13
10	M3	C3	2016-06-08	2016-07-09	31	7.45	8.9	LowpH_AmbDO	79.01
11	M3	B2	2016-06-08	2016-07-09	31	7.45	8.9	LowpH_AmbDO	78.65
12	M3	A2	2016-06-08	2016-07-09	31	7.45	8.9	LowpH_AmbDO	91.25
13	M2	B4	2016-06-08	2016-07-09	31	7.45	8.9	LowpH_AmbDO	103.08
14	M1	C2	2016-06-08	2016-07-09	31	7.45	3	LowpH_LowDO	93.24
15	M6	B3	2016-06-08	2016-07-09	31	7.45	3	LowpH_LowDO	76.95
16	M1	C1	2016-06-08	2016-07-09	31	7.45	3	LowpH_LowDO	67.85
17	M10	A7	2016-06-08	2016-07-10	32	7.85	3	AmbpH_LowDO	64.42
18	M6	A5	2016-06-08	2016-07-10	32	7.45	3	LowpH_LowDO	71.98
19	M1	A1	2016-06-08	2016-07-10	32	7.45	3	LowpH_LowDO	70.2
20	M1	B2	2016-06-08	2016-07-10	32	7.45	3	LowpH_LowDO	61.11
21	M1	C5	2016-06-08	2016-07-10	32	7.45	3	LowpH_LowDO	58.91
22	M11	B2	2016-06-08	2016-07-11	33	7.85	3	AmbpH_LowDO	74.33
23	M2	A3	2016-06-08	2016-07-11	33	7.45	8.9	LowpH_AmbDO	89.38
24	M5	D7	2016-06-20	2016-07-20	30	7.85	8.9	AmbpH_AmbDO	79.25
25	M5	B3	2016-06-20	2016-07-20	30	7.85	8.9	AmbpH_AmbDO	75.78
26	M7	C6	2016-06-20	2016-07-20	30	7.85	8.9	AmbpH_AmbDO	72.99
27	M10	C5	2016-06-20	2016-07-20	30	7.85	3	AmbpH_LowDO	92.89
28	M12	A1	2016-06-20	2016-07-21	31	7.85	8.9	AmbpH_AmbDO	72.27
29	M8	D2	2016-06-20	2016-07-21	31	7.85	8.9	AmbpH_AmbDO	87.21
30	M7	D6	2016-06-20	2016-07-21	31	7.85	8.9	AmbpH_AmbDO	87.67
31	M3	D5	2016-06-20	2016-07-21	31	7.45	8.9	LowpH_AmbDO	81.65
32	M1	C4	2016-06-20	2016-07-21	31	7.45	3	LowpH_LowDO	80.3
33	M6	D2	2016-06-20	2016-07-21	31	7.45	3	LowpH_LowDO	69.02
34	M12	D3	2016-06-20	2016-07-22	32	7.85	8.9	AmbpH_AmbDO	63.86
35	M10	B5	2016-06-20	2016-07-22	32	7.85	3	AmbpH_LowDO	80.35
36	M2	C4	2016-06-20	2016-07-22	32	7.45	8.9	LowpH_AmbDO	67.15
37	M3	D6	2016-06-20	2016-07-22	32	7.45	8.9	LowpH_AmbDO	61.1
38	M4	D4	2016-06-20	2016-07-23	33	7.85	3	AmbpH_LowDO	82.78
39	M1	D7	2016-06-20	2016-07-23	33	7.45	3	LowpH_LowDO	85.08
40	M6	C2	2016-06-20	2016-07-23	33	7.45	3	LowpH_LowDO	70.2
41	M1	D1	2016-06-20	2016-07-23	33	7.45	3	LowpH_LowDO	76.65
42	M7	A5	2016-07-05	2016-08-07	33	7.85	8.9	AmbpH_AmbDO	87.75
43	M10	A7	2016-07-11	2016-08-12	32	7.85	3	AmbpH_LowDO	74.01
44	M11	B2	2016-07-11	2016-08-13	33	7.85	3	AmbpH_LowDO	79.8
45	M6	B6	2016-07-11	2016-08-13	33	7.45	3	LowpH_LowDO	86.4
46	M12	A1	2016-07-26	2016-08-26	31	7.85	8.9	AmbpH_AmbDO	80.37
47	M10	D2	2016-07-26	2016-08-26	31	7.85	3	AmbpH_LowDO	65.84
48	M11	A2	2016-07-26	2016-08-26	31	7.85	3	AmbpH_LowDO	62.11
49	M4	D5	2016-07-26	2016-08-26	31	7.85	3	AmbpH_LowDO	72.68
50	M2	C6	2016-07-26	2016-08-26	31	7.45	8.9	LowpH_AmbDO	62.25
51	M2	A1	2016-07-26	2016-08-26	31	7.45	8.9	LowpH_AmbDO	75.02
52	M6	C3	2016-07-26	2016-08-26	31	7.45	3	LowpH_LowDO	69.12
53	M12	B3	2016-07-26	2016-08-27	32	7.85	8.9	AmbpH_AmbDO	63.51
54	M7	D5	2016-07-26	2016-08-27	32	7.85	8.9	AmbpH_AmbDO	81.45
55	M11	D3	2016-07-26	2016-08-27	32	7.85	3	AmbpH_LowDO	71.42
56	M10	D3	2016-07-26	2016-08-27	32	7.85	3	AmbpH_LowDO	65.31
57	M2	B7	2016-07-26	2016-08-27	32	7.45	8.9	LowpH_AmbDO	59.78
58	M8	C1	2016-07-26	2016-08-28	33	7.85	8.9	AmbpH_AmbDO	61.3
59	M12	B4	2016-07-26	2016-08-28	33	7.85	8.9	AmbpH_AmbDO	89.57
60	M11	A7	2016-07-29	2016-08-30	32	7.85	3	AmbpH_LowDO	67.2
