## Supplementary Table 9 for "Uncovering mechanisms of global ocean change effects on the Dungeness crab (*Cancer magister*) through metabolomics analysis"

### Sheet: Untitled
Supplementary Table 9. Compound attributes file used in Cytoscape for visualizing compounds in biochemical pathways. CohenD refers to the Cohen D effect size of a given treatment relative to the ambient pH and DO exposure. 'logFC' refers to the log2 fold change of a compound in a given treatment relative to the ambient pH and DO treatment. 'Amb' refers to ambient.
Pubchem_ID	Analyte	KEGG_ID	CohenD_AmbpHLowDO	CohenD_LowpHAmbDO	CohenD_LowpHLowDO	logFC_AmbpHLowDO	logFC_LowpHAmbDO	logFC_LowpHLowDO	statistically_selected	Stat_method
33032	glutamic acid	C00025	0.610878	-0.481601	0.323252	0.223991	-0.230942	0.131543	yes	AOV
51	alpha-ketoglutarate	C00026	0.380337	-0.520774	0.108717	0.288723	-0.344165	0.0699389	no	NA
1060	pyruvic acid	C00022	0.0194256	-0.39772	0.172599	0.0120534	-0.315826	0.130787	no	NA
5950	alanine	C00041	-1.05036	-0.765373	-0.212714	-0.452225	-0.275385	-0.0747279	yes	AOV_RF
5961	glutamine	C00064	-0.0533279	-0.407642	-0.0833422	-0.0212862	-0.210397	-0.0311887	no	NA
1005	enolpyruvate NIST	C00074	-0.2718	-0.151467	-0.221079	-0.185632	-0.117454	-0.163416	no	NA
5960	aspartic acid	C00049	-0.545259	-0.902577	-0.702759	-0.205027	-0.340324	-0.308195	yes	AOV
6267	asparagine	C00152	-0.0978904	-0.558991	-0.356871	-0.0609622	-0.37739	-0.225797	no	NA
1004	phosphate	C00009	0.441863	0.0584616	-0.0370845	0.28814	0.0353329	-0.0222508	no	NA
892	myo-inositol	C00137	-0.244337	-0.131854	-0.240935	-0.166928	-0.0948757	-0.177162	no	NA
11727586	galactinol	C01235	-0.0857187	0.162891	0.163241	-0.077241	0.142536	0.132822	no	NA
5958	glucose-6-phosphate	C00092	0.310407	0.593127	0.252681	0.186417	0.363589	0.175491	no	NA
122336	trehalose-6-phosphate	C00689	-0.126849	0.00967265	-0.0371804	-0.0981804	0.00773279	-0.031899	no	NA
753	glycerol	C00116	-0.211696	0.0961849	-0.397879	-0.110783	0.0507766	-0.20788	no	NA
670	dihydroxyacetone	C00184	-0.474165	0.004735	-0.190925	-0.900637	0.00957122	-0.346992	no	NA
750	glycine	C00037	-0.666688	-0.0916634	-0.283262	-0.54616	-0.0717421	-0.271123	no	NA
1088	sarcosine	C00213	-0.145965	-0.263133	0.12618	-0.104687	-0.193413	0.0986707	no	NA
6083	adenosine-5-monophosphate	C00020	0.0848598	0.517332	0.127869	0.0495075	0.30045	0.0564942	no	NA
60961	adenosine	C00212	0.0337789	0.164504	-0.463873	0.0376452	0.119953	-0.327643	no	NA
790	hypoxanthine	C00262	-0.0470156	-0.148073	-0.520831	-0.0319388	-0.105773	-0.333601	no	NA
6021	inosine	C00294	-0.143501	0.46776	-0.402249	-0.0926491	0.354291	-0.258227	no	NA
5862	cysteine	C00097	-0.48956	0.163167	-0.548542	-0.646358	0.171476	-0.73702	yes	AOV_RF
439258	cystathionine nist	C02291	0.982513	0.743116	0.348179	0.982733	0.629402	0.268689	yes	AOV
764	guanine	C00242	-0.10341	-0.169658	-0.145156	-0.074237	-0.127041	-0.105429	no	NA
6802	guanosine	C00387	0.029118	0.540319	-0.222959	0.017196	0.314404	-0.12172	no	NA
1023	pyrophosphate	C00013	0.0891627	-0.186811	-0.0615394	0.0679142	-0.1509	-0.0528759	no	NA
5997	cholesterol	C00187	-0.281432	0.25561	0.221878	-0.290245	0.314049	0.275328	no	NA
53477889	CE (20:5) [M+Na]+	C02530	-0.274129	-0.134918	-0.0241685	-0.24764	-0.106355	-0.0179502	no	NA
5988	sucrose	C00089	-0.363118	-0.128982	-0.360806	-0.661352	-0.215637	-0.645008	no	NA
439242	raffinose	C00492	0.714716	0.129719	0.230772	0.639336	0.101616	0.172833	no	NA
5951	serine	C00065	-0.444654	0.0900387	-0.523031	-0.234689	0.052324	-0.306075	no	NA
190	adenine	C00147	0.0438669	0.216239	-0.319331	0.0252855	0.139848	-0.214863	no	NA
439176	5'-deoxy-5'-methylthioadenosine	C00170	-0.0272563	0.53102	0.146091	-0.0173071	0.256733	0.101386	no	NA
65533	glucose-1-phosphate	C00103	0.0491732	0.0430326	0.103969	0.0374659	0.0357165	0.085639	no	NA
7427	trehalose	C01083	0.073171	0.148931	0.0663549	0.107215	0.217695	0.0948832	no	NA
239	beta-alanine	C00099	-0.167268	0.109503	-0.293323	-0.104135	0.0764917	-0.204484	no	NA
6613	pantothenic acid	C00864	-0.41827	-0.747774	-0.396923	-0.27272	-0.530117	-0.264251	no	NA
1188	xanthine	C00385	-0.466935	0.0421576	-0.903694	-0.255748	0.0241714	-0.476328	yes	AOV
5283564	Ceramide (d34:1)	C00195	0.663389	0.522779	0.498599	0.149053	0.146198	0.090614	no	NA
20057356	GlcCer (d38:1)	C01190	0.263936	0.534787	0.36097	0.0632286	0.12296	0.0837161	no	NA
1174	uracil	C00106	-0.0655143	-0.180229	-0.533785	-0.037713	-0.100937	-0.297612	no	NA
6029	uridine	C00299	-0.0162485	-0.0866673	-0.357225	-0.0130885	-0.0686234	-0.287748	no	NA
93072	N-carbamoylaspartate	C00438	-0.318133	0.131049	-0.140531	-0.231896	0.0940711	-0.117109	no	NA
65065	N-acetylaspartic acid	C01042	0.211629	0.43033	0.210172	0.196377	0.331981	0.194698	no	NA
16048618	glycerol-3-galactoside	C05401	0.0291516	0.633731	0.0604085	0.0144004	0.381695	0.0336061	no	NA
64959	xanthosine	C01762	-0.118568	0.320027	-0.0816568	-0.110248	0.274228	-0.0690461	no	NA
129657	PC (30:0) [M+H]+	C00157	0.75876	0.291118	0.385364	0.24527	0.0906067	0.105975	no	NA
460602	LPC (16:0)	C04230	-0.161656	-0.140706	-0.456427	-0.1892	-0.151416	-0.535142	no	NA
1175	uric acid	C00366	0.204655	-0.148498	0.308655	0.100728	-0.0761644	0.160095	no	NA
6262	ornithine 3TMS	C00077	-0.0907251	-0.428392	-0.286537	-0.0643144	-0.322804	-0.207346	no	NA
9750	citrulline	C00327	-0.140213	-0.369031	-0.196228	-0.0772508	-0.226467	-0.118431	no	NA
6305	tryptophan	C00078	0.35354	0.579836	0.662368	0.418896	0.553037	0.604016	yes	PLSDA
6443882	SM (d36:2)	C00550	-0.53985	-0.835667	-0.338988	-0.698821	-1.10532	-0.362719	no	NA
160556	saccharopine	C00449	0.219181	-0.509145	-0.0597236	0.118965	-0.276282	-0.0329605	no	NA
53477895	Gal-Gal-Cer(d18:1/16:0) or Lactosylceramide(d18:1/16:0) [M+Na]+	C01290	0.922266	0.359541	0.666692	0.264864	0.114572	0.248712	no	NA
444972	fumaric acid	C00122	0.146735	0.242079	-0.260413	0.0696052	0.10289	-0.101402	no	NA
99478	O-acetylserine	C00979	-0.286276	-0.353459	-0.238891	-0.199934	-0.239204	-0.155264	no	NA
1045	putrescine	C00134	0.463611	0.13549	0.186634	0.456474	0.114848	0.143137	no	NA
145742	proline	C00148	0.100878	-0.167731	0.0582435	0.106546	-0.158586	0.0478432	no	NA
6140	phenylalanine	C00079	0.242357	0.237542	0.321668	0.289829	0.256511	0.336016	yes	PLSDA
1001	phenylethylamine	C05332	0.0463097	0.140124	0.217788	0.0351939	0.0968645	0.128362	no	NA
6057	tyrosine	C00082	-0.0090656	0.230652	0.346411	-0.00954224	0.210755	0.280461	yes	PLSDA
6288	threonine	C00188	0.178682	0.0202285	0.108753	0.219745	0.0258752	0.133777	yes	PLSDA
439709	fructose	C02336	-0.00890616	0.668589	-0.0521743	-0.00588666	0.407054	-0.0331525	no	NA
439498	cysteine-glycine	C01419	-0.782596	0.00403514	-0.176462	-0.421858	0.00165652	-0.080821	no	NA
5779	ribose	C00121	-0.336649	0.135703	-0.82518	-0.136162	0.0637752	-0.317899	yes	AOV
444266	maleic acid	C01384	0.132758	-0.612615	-0.475186	0.0733876	-0.321005	-0.204601	no	NA
440043	inositol-4-monophosphate	C03546	0.294941	0.277758	0.393365	0.172115	0.17749	0.29178	no	NA
5810	trans-4-hydroxyproline	C01157	0.864062	0.304839	0.0783307	1.07598	0.333625	0.0589407	yes	AOV
936	nicotinamide	C00153	0.59722	-0.0861728	0.179959	0.484618	-0.0991619	0.186667	no	NA
938	nicotinic acid	C00253	0.303685	-0.220533	-0.172315	0.221575	-0.169213	-0.108795	no	NA
444899	FA (20:4) (arachidonicacid)	C00219	0.24126	0.802228	0.197685	0.116803	0.444776	0.10227	no	NA
700	ethanolamine	C00189	0.0266537	0.244523	-0.682215	0.0164459	0.141753	-0.381958	no	NA
1015	phosphoethanolamine	C00346	0.928772	0.523206	0.110643	1.03354	0.4975	0.0965001	yes	AOV
1102	spermidine	C00315	0.0289443	0.0656849	-0.1177	0.0165741	0.0343968	-0.0559841	no	NA
187790	2'-deoxyguanosine	C00330	-0.168188	0.532896	-0.210285	-0.0961331	0.292001	-0.131997	no	NA
6137	methionine	C00073	0.731726	0.52861	0.232681	0.485165	0.365746	0.159818	no	NA
158980	methionine sulfoxide	C02989	-0.204112	0.23141	-0.344569	-0.164106	0.193744	-0.280146	no	NA
5283496	PE (34:1)	C00350	0.840854	0.807733	0.50907	0.257934	0.258136	0.142431	no	NA
440080	1-kestose	C03661	0.539804	-0.051973	0.165581	0.564993	-0.0495791	0.14443	no	NA
43	2-hydroxyglutaric acid	C02630	0.526954	0.0265663	0.087668	0.487149	0.0169924	0.0523725	no	NA
440641	fructose-6-phosphate	C05345	-0.0884625	0.225004	0.0443655	-0.0548586	0.148917	0.0335902	no	NA
7405	oxoproline	C01879	0.474285	-0.189177	0.344462	0.13691	-0.0687905	0.116543	no	NA
119	4-aminobutyric acid	C00334	0.217925	-0.185047	-0.0575768	0.0992444	-0.0866793	-0.0297487	no	NA
18950	mannose	C00159	-0.155632	0.610833	-0.0676149	-0.103123	0.654625	-0.0388814	no	NA
453	hexitol	C00392	0.245882	0.228415	-0.0230924	0.306936	0.428562	-0.0334422	no	NA
6306	isoleucine	C00407	-0.134911	0.136174	0.151899	-0.183457	0.186067	0.194185	yes	PLSDA
6106	leucine	C00123	-0.153546	0.141578	0.0485648	-0.134108	0.129928	0.0402203	yes	PLSDA
6274	histidine	C00135	-0.439495	0.295394	-0.508743	-0.259967	0.162511	-0.32718	yes	AOV
6287	valine	C00183	-0.22667	0.109714	0.202958	-0.177244	0.0807089	0.14441	yes	PLSDA
6657	2-aminobutyric acid	C02721	0.398073	0.137684	0.176194	0.252533	0.0893725	0.128281	no	NA
1123	taurine	C00245	-0.0130382	0.0435061	-0.0645716	-0.0088889	0.0308103	-0.0493191	no	NA
92136	alpha-aminoadipic acid	C00956	0.143779	0.373998	0.60606	0.110805	0.270806	0.431131	yes	PLSDA
100714	aminomalonate	C00872	0.0465805	-0.0342331	-0.380448	0.0288399	-0.0203665	-0.246824	no	NA
5282796	FA (18:2) (linoleicacid)	C01595	0.818518	0.855003	0.590163	0.566592	0.867193	0.534889	no	NA
439186	maltose 1	C00208	0.94907	0.62066	0.912979	0.773147	0.575068	0.65708	yes	PLSDA
5280934	FA (18:3) (linolenicacid)	C06427	0.278968	0.210012	0.257845	0.442188	0.271294	0.301421	no	NA
754	glycerol-alpha-phosphate	C03189	-0.134769	-0.151287	0.289373	-0.103552	-0.116199	0.24734	no	NA
10010	homocystine	C01817	0.395232	0.197532	0.46338	0.308753	0.159391	0.537294	no	NA
595	cystine	C01420	-0.461494	0.525195	-0.406858	-0.414267	0.413782	-0.344988	yes	AOV
1118	sulfuric acid	C00059	-0.248768	0.29822	-0.00933628	-0.279232	0.278752	-0.00860004	no	NA
724	3-phosphoglycerate	C00597	0.0153663	-0.133896	0.232651	0.0118621	-0.114413	0.207169	no	NA
1018	2-picolinic acid	C10164	-0.234765	-0.114531	-0.231991	-0.171291	-0.0923804	-0.194442	no	NA
12473	pyrrole-2-carboxylic acid	C05942	0.278773	-0.243764	-0.359649	0.212153	-0.161188	-0.223007	no	NA
13130	methanolphosphate		-0.286456	-0.216122	-0.591256	-0.208664	-0.162238	-0.472434	no	NA
10350317	PC (36:2) [M+H]+	C00157	0.714615	0.394806	0.588322	0.218997	0.153184	0.199209	no	NA
10415542	LPC (22:6) [M+H]+	C04230	0.48647	0.701106	0.378444	0.453912	0.590055	0.31134	no	NA
10747814	PC (36:4) B [M+H]+	C00157	0.832607	0.132443	0.431497	0.336213	0.0574034	0.172522	no	NA
11757087	LPC (20:5) [M+H]+	C04230	0.341227	0.710158	0.279239	0.333739	0.658488	0.236086	no	NA
16081932	LPC (18:1)	C04230	0.110088	0.611244	-0.33148	0.0442337	0.296437	-0.109917	no	NA
16219824	PC (38:4) A [M+H]+	C00157	0.760052	0.176401	0.294724	0.246356	0.0626102	0.10143	no	NA
173570	PC (o-32:0)	C00157	-0.198318	0.125628	-0.206002	-0.412242	0.256218	-0.444843	no	NA
24778680	PC (31:0) [M+H]+	C00157	0.907604	0.386011	0.384276	0.4514	0.174294	0.171865	no	NA
24778686	PC (34:0)	C00157	0.485817	1.03102	0.271062	0.128383	0.219181	0.064699	no	NA
24778699	PC (34:3)	C00157	0.123578	-0.232826	0.067043	0.106356	-0.216283	0.0570864	no	NA
24778764	PC (32:2)	C00157	0.697	0.28671	0.265189	0.316784	0.128985	0.102496	no	NA
24778825	PC (36:1) [M+H]+	C00157	0.566995	0.491665	0.43267	0.189242	0.148719	0.111939	no	NA
24778900	PC (40:6) A	C00157	1.06401	0.185161	0.640242	0.245142	0.0411463	0.120843	no	NA
24778982	PC (40:7) [M+H]+	C00157	0.791285	0.182068	0.540014	0.220704	0.0632116	0.171598	no	NA
24779263	PC (38:2) [M+H]+	C00157	0.781266	0.405209	0.55497	0.214593	0.116384	0.138687	no	NA
24779293	PC (p-34:2) or PC (o-34:3) [M+H]+	C00157	0.216407	0.452852	0.597193	0.113461	0.270721	0.375534	no	NA
24779461	LPC (16:1) [M+H]+	C04230	0.338065	0.813086	0.281782	0.26022	0.537862	0.173653	no	NA
24779475	LPC (20:1)	C04230	0.0829512	0.0213126	-0.398323	0.0872167	0.0183912	-0.355525	no	NA
25244969	PE (36:1) [M+H]+		0.878426	0.418238	0.632211	0.280038	0.125924	0.168845	no	NA
452110	PC (32:0)	C00157	0.732928	0.336205	0.638825	0.671804	0.348061	0.612412	no	NA
497299	LPC (18:0) [M+H]+	C04230	0.0580751	0.19674	-0.548942	0.037997	0.128687	-0.33333	no	NA
5287971	PC (34:2)	C00157	0.412441	-0.00802726	0.284467	0.16014	-0.00363976	0.119744	no	NA
5289133	PE (38:4) [M+H]+		0.913792	0.548057	0.34826	0.320783	0.179565	0.127719	no	NA
52922250	PC (30:1) [M+H]+	C00157	0.94029	0.438286	1.14958	0.528534	0.174666	0.489182	no	NA
52922342	PC (37:6) [M+H]+	C00157	0.822406	0.319719	0.559449	0.436797	0.1669	0.271603	no	NA
52922442	PC (33:1) [M+H]+	C00157	1.0077	0.536864	0.685932	0.415884	0.229355	0.257693	no	NA
52922491	PC (35:2)	C00157	1.54137	0.390455	0.43709	0.218021	0.0739666	0.0773142	no	NA
52922637	PC (39:6) [M+H]+	C00157	1.03876	0.290591	0.344804	0.484531	0.162754	0.196797	no	NA
52922645	PC (33:0) [M+H]+	C00157	0.905318	0.594953	0.381108	0.336597	0.280439	0.204122	no	NA
52922657	PC (36:3) B [M+H]+	C00157	0.790434	0.247383	0.377028	0.371873	0.163819	0.222109	no	NA
52922679	PC (35:1)	C00157	0.753436	0.442516	0.154103	0.143379	0.0797546	0.0257569	no	NA
52922715	PC (33:2)	C00157	0.421265	0.24666	0.524592	0.22445	0.156229	0.305784	no	NA
52922721	PC (35:2) [M+H]+	C00157	1.19652	0.337992	0.588961	0.457045	0.17673	0.262066	no	NA
52922735	PC (37:2) [M+H]+	C00157	-0.26752	-0.106733	-0.299267	-0.218875	-0.0847371	-0.268459	no	NA
52922783	PC (36:4) A [M+H]+	C00157	0.803063	0.293452	0.527867	0.29157	0.124973	0.195979	no	NA
52922847	PC (36:6) [M+H]+	C00157	0.48001	0.0262571	0.420782	0.434517	0.0218566	0.354346	no	NA
52922853	PC (37:4) [M+H]+	C00157	0.885495	0.884005	0.550022	0.438895	0.418696	0.289071	no	NA
52922891	PC (34:4) [M+H]+	C00157	0.712771	-0.135912	0.447922	0.393449	-0.0844444	0.285648	no	NA
52922895	PC (35:4)	C00157	0.400329	-0.125699	0.255034	0.104109	-0.0331267	0.0727658	no	NA
52923133	PC (40:5) A	C00157	1.18536	0.266632	0.627596	0.30605	0.0767964	0.157183	no	NA
52923195	PC (40:6) B [M+H]+	C00157	0.642007	0.303401	0.296442	0.426133	0.18235	0.185231	no	NA
52923213	PC (34:3) [M+H]+	C00157	0.162776	-0.185567	0.149094	0.184284	-0.259536	0.175638	no	NA
52923235	PC (38:5) A [M+H]+	C00157	1.0661	0.279324	0.625814	0.403721	0.130402	0.264298	no	NA
52923291	PC (38:4) B [M+H]+	C00157	0.610304	0.627327	0.355329	0.337794	0.293245	0.13858	no	NA
52923295	PC (38:6) B [M+H]+	C00157	0.811539	0.347243	0.5598	0.33744	0.208434	0.30504	no	NA
52923341	PC (36:5) A [M+H]+	C00157	0.486849	-0.0636901	0.329291	0.422079	-0.0545558	0.27425	no	NA
52923365	PC (40:5) B [M+H]+	C00157	0.741738	0.195094	0.753771	0.269735	0.0854962	0.300493	no	NA
52923579	PC (40:6) A [M+H]+	C00157	1.11458	0.269765	0.674234	0.442702	0.117751	0.249582	no	NA
52923651	PC (42:6) [M+H]+	C00157	0.593072	-0.146767	0.295362	0.317144	-0.0918991	0.150078	no	NA
52923882	PC (p-32:1) or PC (o-32:2) [M+H]+	C00157	0.880176	0.587001	0.410617	0.437603	0.23789	0.186681	no	NA
52923934	PC (p-34:1) or PC (o-34:2) B [M+H]+	C00157	0.502108	0.362441	0.0872054	0.168477	0.104975	0.0269282	no	NA
52924022	PC (p-40:4) or PC (o-40:5) [M+H]+	C00157	0.575829	0.267811	0.88977	0.255366	0.162679	0.359769	no	NA
52924614	PC (35:3) [M+H]+	C00350	0.373994	-0.0412254	0.232006	0.204643	-0.026207	0.140535	no	NA
52924875	PE (36:4)	C00350	1.25256	0.475403	0.465068	0.483598	0.196179	0.182163	no	NA
52924893	PE (38:6) [M+H]+	C00350	0.835774	0.444925	0.568315	0.299873	0.159724	0.189411	no	NA
52924972	PE (p-38:3) or PE (o-38:4)		0.136756	0.220409	0.0737499	0.0909048	0.154426	0.0506067	no	NA
52925079	PE (p-36:2) or PE (o-36:3)		0.44758	0.754354	0.486844	0.195556	0.389232	0.237185	no	NA
52925126	PE (p-36:4) or PE (o-36:5)		0.924672	0.224883	0.143661	0.44917	0.10678	0.0684262	no	NA
53478785	PC (36:3) A	C00157	0.489915	0.21775	0.131034	0.16403	0.0914093	0.0495266	no	NA
53478919	PC (38:3) [M+H]+	C00157	0.801041	0.649233	0.491668	0.249864	0.261209	0.174828	no	NA
53479033	PC (38:5) B [M+H]+	C00157	0.792702	0.296749	0.413209	0.315719	0.148854	0.18269	no	NA
53479075	PC (38:7) [M+H]+	C00157	1.09527	0.464688	0.903845	0.560295	0.249715	0.439896	no	NA
53479083	PC (40:5) A [M+H]+	C00157	1.00231	0.187593	0.601204	0.361531	0.0686511	0.214554	no	NA
53479121	PC (p-38:5) or PC (o-38:6)	C00157	0.646027	0.528069	0.686625	0.345414	0.206609	0.241758	no	NA
53479127	PC (40:8) [M+H]+	C00157	0.245631	0.202579	0.281686	0.200865	0.176682	0.225733	no	NA
53479425	PC (p-40:6) or PC (o-40:7) B [M+H]+	C00157	0.991157	0.358122	0.691382	0.337646	0.118962	0.208931	no	NA
53479831	PE (p-38:5) or PE (o-38:6) [M+H]+	C00350	0.407952	0.191796	0.562457	0.141723	0.0818354	0.197418	no	NA
53480469	LPC (20:4) [M+H]+	C04230	0.355294	0.656052	0.268876	0.255034	0.450817	0.184291	yes	AOV
53480473	LPC (22:5) [M+H]+	C04230	0.487864	0.763451	0.563345	0.353347	0.58873	0.399306	no	NA
53480695	PC (p-38:5) or PC (o-38:6) [M+H]+	C00157	0.800182	0.509686	0.717035	0.54049	0.301591	0.377402	no	NA
53480709	PC (p-36:3) or PC (o-36:4) [M+H]+	C00157	0.860408	0.496653	0.656488	0.341242	0.206612	0.255014	no	NA
53480715	PC (p-38:4) or PC (o-38:5) A [M+H]+	C00157	0.268302	-0.0191502	0.478846	0.116478	-0.00844987	0.19427	no	NA
53480735	PC (p-34:1) or PC (o-34:2) A	C00157	0.511043	0.129838	-0.213465	0.175491	0.0497818	-0.0707647	no	NA
53480747	PC (p-36:4) or PC (o-36:5) [M+H]+	C00157	0.657878	0.620512	0.667361	0.553234	0.496563	0.49867	no	NA
53480761	PC (p-38:4) or PC (o-38:5) A	C00157	-0.297151	-0.160509	-0.186705	-0.332469	-0.194751	-0.205393	no	NA
53480775	PC (p-40:5) or PC (o-40:6) [M+H]+	C00157	0.718777	0.355579	0.690392	0.218153	0.114992	0.206845	no	NA
53480801	PC (p-36:2) or PC (o-36:3) [M+H]+	C00157	0.151775	0.502218	0.733896	0.0660144	0.20482	0.271766	no	NA
53480815	PC (p-38:3) or PC (o-38:4)	C00157	0.534175	0.00016103	0.612853	0.148927	4.11e-05	0.174702	no	NA
53480870	PE (p-36:4) or PE (o-36:5) [M+H]+		0.775678	0.065725	0.297256	0.296307	0.020749	0.105295	no	NA
53480884	PE (p-40:5) or PE (o-40:6)		0.472418	0.539196	0.495143	0.171452	0.188954	0.152796	no	NA
53480894	PE (p-34:2) or PE (o-34:3)		0.855955	0.668208	0.5219	0.322175	0.295614	0.222329	yes	AOV
53480895	PE (p-36:1) or PE (o-36:2)		0.377982	0.691762	0.455656	0.203244	0.448528	0.256377	no	NA
53481697	Acylcarnitine (18:1) [M+H]+		1.51669	0.523466	0.801223	0.56779	0.238291	0.363058	no	NA
53481701	PC (p-36:3) or PC (o-36:4)	C00157	0.884428	0.281537	0.483787	0.239804	0.0778573	0.140951	no	NA
53481719	PC (p-34:0) or PC (o-34:1)	C00157	0.466894	1.0173	0.270846	0.107605	0.196598	0.0541644	no	NA
5459377	PC (28:0) [M+H]+	C00157	0.771642	0.357147	0.410972	0.314774	0.132085	0.124624	no	NA
5497103	PC (34:1)	C00157	0.615271	0.39711	0.433212	0.0896556	0.0674581	0.0561043	no	NA
6437392	PE (36:2)		0.827314	0.597221	0.457545	0.224916	0.209172	0.136612	no	NA
6443788	PC (32:1) [M+H]+	C00157	0.908556	0.462253	0.914795	0.332935	0.146961	0.272046	no	NA
70698781	PC (p-34:1) or PC (o-34:2) A [M+H]+	C00157	0.524586	0.439937	0.146275	0.251578	0.181227	0.0611043	no	NA
70698795	PC (p-32:0) or PC (o-32:1) [M+H]+	C00157	0.313867	0.0200564	-0.156858	0.151018	0.00879661	-0.0834715	no	NA
9543784	DG (38:5) [M+Na]+		0.559122	0.513055	0.608408	0.188121	0.187312	0.234942	no	NA
9543795	DG (38:6) [M+Na]+		0.126457	0.42046	0.459546	0.0464125	0.181396	0.1953	no	NA
9546734	PE (36:1)		0.473976	0.476674	0.289579	0.0667698	0.0653391	0.0331901	no	NA
10413	4-hydroxybutyric acid	C00989	-0.0319275	0.0764093	-0.161834	-0.0228174	0.0570421	-0.123085	no	NA
151152	isothreonic acid	C01620	-0.224861	-0.232493	-0.272032	-0.132519	-0.126008	-0.160815	no	NA
5460407	threonic acid	C01620	0.238938	0.178167	0.0148276	0.181856	0.116488	0.00938289	no	NA
92135	3-hydroxybutyric acid	C03197	-0.37343	-0.607109	-0.313625	-0.408809	-0.655061	-0.396533	no	NA
10917802	LPC (p-16:0) or LPC (o-16:1) [M+H]+	C04230	0.047809	0.157804	-0.308025	0.0329246	0.0895717	-0.179098	no	NA
10442	"propane-1,3-diol NIST"	C02457	-0.234102	0.0378796	-0.143264	-0.155367	0.03262	-0.115804	no	NA
10465	FA (17:0) (margaricacid)		0.594982	0.858318	0.332944	0.414401	0.611518	0.18377	no	NA
10467	arachidic acid	C06425	-0.328382	-0.47999	-0.582203	-0.474057	-0.754569	-0.97308	no	NA
11005	myristic acid	C06424	-0.12184	0.126888	-0.293137	-0.073345	0.0866678	-0.192219	no	NA
11197	FA (24:0) (lignocericacid)	C08320	0.120495	-0.476961	-0.853807	0.0164015	-0.0907321	-0.126864	yes	AOV_RF
13849	FA (15:0) (pentadecylicacid)	C16537	0.558673	0.831849	0.494284	0.420074	0.728529	0.327738	no	NA
3893	lauric acid	C02679	0.118926	-0.0234538	-0.102224	0.0757475	-0.0160857	-0.0690434	no	NA
445638	FA (16:1) (palmitoleicacid)	C08362	0.576947	0.688273	0.595278	0.464713	0.988859	0.584857	no	NA
445639	oleic acid	C00712	-0.150838	0.0693579	-0.203939	-0.0883573	0.0442668	-0.125674	no	NA
5280581	FA (20:3) (homo-gamma-linolenicacid)	C03242	0.871535	1.03095	0.640918	0.725571	1.1241	0.626948	no	NA
5281	stearic acid	C01530	-0.203737	-0.0914315	-0.437197	-0.14473	-0.0684445	-0.333404	no	NA
5281116	FA (22:1) (erucicacid)	C08316	0.650267	0.685531	0.554629	0.727683	1.18473	0.685643	no	NA
5281120	FA (24:1) (nervonicacid)	C08323	0.583745	0.689914	0.521803	0.735001	1.09013	0.561232	no	NA
5282768	FA (20:1) (eicosenoicacid)	C16526	0.60836	0.813506	0.518539	0.831743	1.02542	0.472861	no	NA
5282807	FA (22:2) (docosadienoicacid)	C16533	0.746064	0.696612	0.56057	0.873859	1.45938	0.811758	no	NA
5312440	FA (17:1) (heptadecenoicacid)	C16536	0.749084	0.812342	0.610374	0.424949	0.934017	0.482256	no	NA
5312529	FA (20:3) (eicosatrienoicacid)	C16522	0.825159	0.939657	0.396731	0.681657	0.858415	0.359112	no	NA
6365140	FA (15:1)		0.524047	0.757599	0.332284	0.655089	0.6539	0.284465	no	NA
6439848	FA (20:2) (eicosadienoicacid)	C16525	0.743712	0.95792	0.654102	0.746959	1.17682	0.622871	no	NA
8158	pelargonic acid	C01601	-0.0968323	-0.0156463	-0.0309332	-0.0546971	-0.0110923	-0.0232432	no	NA
8215	FA (22:0) (behenicacid)	C08281	0.794247	0.791362	0.527108	0.237081	0.377652	0.194697	no	NA
985	palmitic acid	C00249	-0.217128	-0.0970094	-0.453787	-0.149602	-0.0695365	-0.335753	no	NA
10480367	LPC (o-16:0) [M+H]+		0.186125	0.0190309	-0.225401	0.32817	0.0186135	-0.231441	no	NA
90657394	LPE (16:0)		-0.0481951	0.0477664	-0.35132	-0.030678	0.0308681	-0.232239	no	NA
612	lactic acid	C01432	0.151409	-0.223501	-0.095407	0.18358	-0.178077	-0.0811564	no	NA
10729	isoxanthopterin	C03975	-0.309192	0.12653	-0.377718	-0.19207	0.0779431	-0.25914	no	NA
10787	"1,2,4-benzenetriol"	C02814	0.198401	0.0464154	-0.17173	0.136983	0.033963	-0.134256	no	NA
10935	maleimide	C07272	-0.405118	0.186214	-0.0894542	-0.255006	0.110042	-0.0556932	no	NA
11006	hexadecane	C14499	0.360179	0.357781	0.181926	0.389603	0.327948	0.165458	no	NA
8193	dodecanol	C02277	0.262988	0.251133	-0.0810147	0.112275	0.141388	-0.044832	no	NA
11273482	Ceramide (d39:1)		0.707222	0.617254	0.486689	0.508243	0.367532	0.241406	no	NA
11433862	SM (d32:1) [M+H]+	C00550	1.04443	0.415436	0.663931	0.380272	0.173371	0.223823	no	NA
44260123	SM (d30:1)	C00550	1.13155	0.449961	0.776622	0.253486	0.108109	0.165118	no	NA
44260124	SM (d38:1)	C00550	0.781669	0.203975	0.520281	0.137953	0.0338388	0.074263	no	NA
5282310	Ceramide (d32:1)	C13916	0.312932	0.270304	-0.0863234	0.258051	0.209175	-0.0512164	no	NA
5283566	Ceramide (d38:1)	C00195	0.647086	0.660089	0.475442	0.225657	0.249309	0.136179	no	NA
5283567	Ceramide (d40:1)	C00195	0.735224	0.595529	0.554148	0.685068	0.460599	0.346219	no	NA
5283568	Ceramide (d42:2) B		0.479861	0.496783	0.371674	0.580567	0.451159	0.291815	no	NA
5283571	Ceramide (d42:1)	C00195	0.495481	0.477986	0.516125	0.464006	0.393692	0.333881	no	NA
5283572	Ceramide (d34:0)		-0.134156	0.116019	0.202945	-0.0787559	0.0831682	0.11606	yes	AOV
5283575	Ceramide (d40:0)		-0.181117	0.220215	0.129385	-0.148191	0.22745	0.100608	yes	AOV
5283577	Ceramide (d42:0)		0.0764453	0.334102	0.416011	0.0547421	0.277567	0.259263	yes	AOV
52931112	Ceramide (d33:1)		0.6717	0.377852	0.0813962	0.235374	0.134206	0.020312	no	NA
52931115	Ceramide (d41:1)		0.394208	0.434337	0.443676	0.259949	0.282081	0.278673	no	NA
52931118	Ceramide (d34:2)		0.346383	0.291042	-0.098365	0.606642	0.320916	-0.0666478	no	NA
52931123	Ceramide (d40:2)		0.432001	0.4685	0.232974	0.700229	0.545607	0.234259	no	NA
52931139	SM (d33:1) [M+H]+	C00550	1.05208	0.395823	0.615276	0.337488	0.117849	0.186659	no	NA
52931155	SM (d36:3)	C00550	0.65928	0.283705	0.27845	0.160675	0.0756503	0.0756503	no	NA
52931171	SM (d37:1)	C00550	0.641415	0.227481	0.140912	0.15161	0.0461601	0.0283889	no	NA
52931179	SM (d38:2) [M+H]+	C00550	0.85853	0.26366	0.617746	0.378082	0.0946273	0.184947	no	NA
52931201	SM (d40:2) A	C00550	0.723088	0.101982	0.262144	0.295481	0.0342184	0.0789373	no	NA
52931203	SM (d40:2) B	C00550	0.835778	0.458375	0.419432	0.341462	0.142321	0.139977	no	NA
52931209	SM (d41:2)	C00550	-0.348181	-0.142465	-0.00814398	-0.111914	-0.0534192	-0.00330591	no	NA
52931217	SM (d42:2) A	C00550	-0.172392	-0.185393	0.266514	-0.0639585	-0.071391	0.122065	yes	AOV
52931235	SM (d34:2)	C00550	0.997594	0.454016	0.505247	0.220786	0.0948194	0.0989131	no	NA
6321359	GlcCer (d40:1)		0.575622	0.975055	0.673996	0.128427	0.237388	0.148728	no	NA
6442676	Ceramide (d36:1)		0.645455	0.668284	0.515329	0.168178	0.198627	0.123438	no	NA
6453725	SM (d36:1) [M+H]+	C00550	0.690471	0.413898	0.673287	0.225433	0.146888	0.201311	no	NA
70699246	GlcCer(d14:1(4E)/20:0(2OH))		0.555079	0.665932	0.308265	0.225712	0.218615	0.108968	no	NA
9939941	SM (d34:1) [M+H]+	C00550	0.579239	0.436358	0.697613	0.150439	0.130701	0.173272	no	NA
1135	thymine	C00178	-0.064121	0.304405	-0.306481	-0.0397634	0.162611	-0.154561	no	NA
44260130	SM (d36:0) [M+H]+	C00550	0.575536	0.494901	0.37022	0.16374	0.161738	0.101943	no	NA
44260138	SM (d32:0)	C00550	0.43277	0.174435	0.718402	0.0918852	0.0411236	0.149773	no	NA
9939965	SM (d34:0) [M+H]+	C00550	0.558684	0.506578	0.0879365	0.420178	0.399389	0.0415752	no	NA
157355	lactitol	C13542	0.637074	0.89525	-0.0294871	0.447472	0.649212	-0.0228629	yes	AOV
208	hexose-6-phosphate	C02965	0.287069	0.401456	0.145107	0.163676	0.242664	0.101557	no	NA
439193	isomaltose	C00252	0.114032	0.781876	0.5793	0.0859471	0.642553	0.438026	yes	PLSDA
439586	maltotriose	C01835	0.874145	0.30407	0.516637	0.986111	0.284448	0.497021	yes	AOV_RF
440995	lactose	C00243	0.411678	-0.0954437	-0.146466	0.804326	-0.115851	-0.178831	no	NA
5288441	maltotriitol		0.453013	0.494763	0.341403	0.319279	0.412248	0.228847	no	NA
6255	cellobiose	C01971	0.445595	0.748233	0.432523	1.34065	0.580827	0.500835	yes	PLSDA
64689	glucose 2	C00221	0.135397	0.415058	0.167387	0.0944291	0.345409	0.0956524	no	NA
88735	palatinitol		0.30131	0.424341	-0.0771084	0.240778	0.306059	-0.0493777	no	NA
92817	melezitose	C08243	0.508056	-0.0442585	0.200876	0.381515	-0.0296117	0.161869	no	NA
94214	methyl O-D-galactopyranoside	C03619	0.133146	0.0762967	-0.0116738	0.0835124	0.0441409	-0.00730079	no	NA
9989541	conduritol-beta-epoxide minor		-0.170763	0.294259	-0.279245	-0.147717	0.409842	-0.24446	no	NA
23368901	"2,5-dihydroxypyrazine NIST"		0.0671905	-0.0302945	-0.756088	0.0323552	-0.0165973	-0.396455	no	NA
967	orotic acid	C00295	-0.84631	0.269246	-0.238152	-0.881476	0.253692	-0.231856	yes	AOV
1176	urea	C00086	-0.47175	-0.327108	-0.448559	-0.360361	-0.239072	-0.344823	no	NA
16639161	hydroxycarbamate NIST	C01563	-0.122906	0.159696	-0.0335061	-0.0820769	0.115122	-0.0268786	no	NA
12647	homoserine	C00263	-0.196761	0.560102	-0.290212	-0.120162	0.55566	-0.204406	yes	AOV
57449	lysine	C00739	0.0477917	-0.326011	0.562907	0.0416379	-0.328352	0.521739	yes	AOV_PLSDA
64956	3-aminoisobutyric acid	C05145	-0.146887	-0.047816	0.350274	-0.0540009	-0.013775	0.16078	no	NA
95562	5-hydroxynorvaline NIST		0.00650872	-0.095913	-0.137365	0.00332662	-0.0519405	-0.0720101	no	NA
11953816	Acylcarnitine (16:0) [M+H]+	C02990	1.7098	0.869034	0.874044	0.976304	0.527339	0.445586	no	NA
6426855	Acylcarnitine (18:0) [M+H]+		1.4568	0.854884	0.54594	0.768471	0.453427	0.277777	no	NA
12025	butyrolactam NIST	C11118	-0.580574	-0.320447	-0.626611	-0.936363	-0.467212	-1.04427	yes	AOV
12665	piperidone		-0.626925	-0.0113773	-0.637074	-3.40118	-0.0302748	-3.62907	yes	AOV
14274978	CE (22:6) [M+NH4]+		0.151892	0.0898893	0.475615	0.109728	0.0641126	0.323679	no	NA
3013625	glycyl-proline		-0.532176	-0.196426	-0.704999	-0.497144	-0.156227	-0.622029	yes	AOV
440121	n-epsilon-trimethyllysine	C03793	-0.329337	-0.401301	-0.0634987	-0.182203	-0.237778	-0.0361658	no	NA
6931662	pipecolinic acid	C00408	-0.743545	0.325947	-0.719427	-1.52262	0.523449	-1.46393	yes	AOV_RF
152867	hexuronic acid	C08348	-0.364571	-0.360382	-0.364549	-2.60901	-2.52823	-2.60845	no	NA
250402	"2,3-dihydroxybutanoic acid NIST"		0.14663	-0.255244	-0.263304	0.0939161	-0.182568	-0.179396	no	NA
439194	glyceric acid	C00258	-0.481456	-0.0912245	-0.611448	-0.280948	-0.0524578	-0.30678	no	NA
525	malic acid	C00711	0.0186862	-0.264567	0.141818	0.00682039	-0.0992727	0.0614949	no	NA
6857417	gluconic acid	C00800	-0.479418	-0.239609	-0.120149	-0.328858	-0.163268	-0.0895232	no	NA
865	"2,6-diaminopimelic acid"		0.329736	0.542932	-0.202379	0.358206	0.452978	-0.1872	no	NA
787	hydroxylamine	C00192	-0.157239	0.201709	-0.192466	-0.102524	0.150894	-0.141028	no	NA
974	oxamic acid	C01444	-0.23464	0.383581	-0.0811014	-0.135382	0.201211	-0.0465006	no	NA
1833	5-methoxytryptamine	C05659	-0.545771	0.338159	-0.635526	-0.475505	0.284459	-0.626565	yes	AOV
243	benzoic acid	C00180	0.00321332	-0.0354364	-0.175869	0.00200449	-0.0268988	-0.124226	no	NA
412786	3-arylcarbonyl-alanine NIST		0.228158	0.502786	0.599795	0.136496	0.576777	0.487366	yes	PLSDA
311	citric acid	C00158	-0.407184	0.644662	0.507026	-0.355849	0.606323	0.515079	yes	AOV_PLSDA
73064	beta-glutamic acid	C05574	0.0891912	-0.261073	-0.526845	0.069905	-0.241038	-0.449321	no	NA
743	glutaric acid	C00489	-0.183418	0.626841	0.190754	-0.0928538	0.379664	0.0852673	yes	AOV
757	glycolic acid	C00160	-0.180495	-0.0816211	-0.445625	-0.16112	-0.0720477	-0.38553	no	NA
6912	xylitol	C00379	-0.394183	-0.365166	0.149305	-0.289047	-0.282549	0.144695	no	NA
440552	N-acetyl-D-galactosamine	C05021	-0.0914512	0.0596085	0.222854	-0.195012	0.122021	0.394987	no	NA
445675	UDP GlcNAc	C00043	0.199985	-0.335328	-0.316161	0.151141	-0.260221	-0.256272	no	NA
445580	FA (22:6) (docosahexaenoicacid)	C06429	0.288554	0.605513	0.221723	0.196305	0.422529	0.178455	no	NA
446284	FA (20:5) (eicosapentaenoicacid)	C06428	0.173139	0.867975	0.312953	0.0709015	0.443626	0.15418	no	NA
5699	xanthurenic acid	C02470	-0.0219979	0.239136	-0.32166	-0.0317854	0.394401	-0.369938	no	NA
92829	glycyl tyrosine		-0.163509	-0.269305	-0.106646	-0.100767	-0.151076	-0.0581981	no	NA
8742	shikimic acid	C00493	-0.4536	-0.412498	-0.290425	-0.35852	-0.339178	-0.234656	no	NA
